# Fractional re-distribution among cell motility states during ageing

**DOI:** 10.1101/2020.04.29.069286

**Authors:** Jude M. Phillip, Nahuel Zamponi, Madonna P. Phillip, Jena Daya, Shaun McGovern, Wadsworth Williams, Katherine Tschudi, Hasini Jayatilaka, Pei-Hsun Wu, Jeremy Walston, Denis Wirtz

**Affiliations:** Department of Chemical and Biomolecular Engineering, Institute for NanoBiotechnology (INBT), and Johns Hopkins Physical Sciences Oncology Center, Johns Hopkins University, Maryland, USA; Department of Medicine, Hematology and Oncology Division, Weill Cornell Medicine, New York, USA; Department of Medicine, Division of Geriatric Medicine and Gerontology, Johns Hopkins University School of Medicine, Maryland, USA; Departments of Oncology and Pathology, Sidney Kimmel Cancer Center, Johns Hopkins University School of Medicine, Maryland, USA; Departments of Biomedical Engineering, Johns Hopkins University, Maryland, USA

## Abstract

Ageing in humans is associated with a decreased capacity to regulate cell physiology. Cellular properties, such as cell morphology and cell mechanics, encode ageing information and as a result can be used as robust ageing biomarkers. Using a panel of dermal fibroblasts derived from healthy donors spanning a wide age range, we observe an age-related reduction in average cell motility, which we show is not due to the decreased motility of all cells, but results from fractional re-distribution among motility states. By taking advantage of the single-cell nature of our motility data, we show that cells can be classified based on spatial and activity patterns that define age-dependent motility states. These findings highlight an important feature of ageing cells shown by the decrease in the heterogeneity of cell movement in older adults, that potentially offer new mechanistic insights into the ageing process and avenues for novel biomarker development.
