## Supplementary tables for "Fractional re-distribution among cell motility states during ageing"

### Sheet: S2
NOTE: Results for enrichments and depletions in spatial and activity clusters highlighting the significant associations among cluster classifications (enriched and depleted
Spatial cluster	Activity cluster	pval (depleted)	pval (enriched)	z score
1	1	0.748	0.188	0.783788
1	2	0.038	0.932	-1.59309
1	3	0.637	0.274	0.459858
1	4	0.942	0.035	1.74373
1	5	0.073	0.892	-1.34749
2	1	0	1	-3.41073
2	2	0.995	0.002	2.68949
2	3	0.998	0.001	3.13977
2	4	0.109	0.841	-1.11228
2	5	0.132	0.82	-1.01033
3	1	0.001	0.992	-2.38983
3	2	0.997	0	3.32818
3	3	0.915	0.034	1.64806
3	4	0.027	0.899	-1.4913
3	5	0.157	0.698	-0.768052
4	1	0	1	-3.72675
4	2	0.052	0.908	-1.44125
4	3	0.958	0.026	1.86203
4	4	0.803	0.137	0.968661
4	5	0.983	0.01	2.21621
5	1	1	0	5.90958
5	2	0.016	0.961	-1.85735
5	3	0.006	0.987	-2.21874
5	4	0.022	0.951	-1.7549
5	5	0.279	0.621	-0.466232
6	1	1	0	12.3748
6	2	0.026	0.953	-1.77564
6	3	0	1	-4.90468
6	4	0	1	-3.93665
6	5	0.006	0.989	-2.27788
7	1	0	1	-5.46292
7	2	0.549	0.351	0.233965
7	3	0.548	0.359	0.2205
7	4	0.998	0.001	3.06368
7	5	0.979	0.011	2.20241
8	1	0	1	-4.13792
8	2	0.891	0.06	1.43661
8	3	0.279	0.602	-0.42727
8	4	0.965	0.018	2.04488
8	5	0.886	0.07	1.36582

### Sheet: S3
NOTE: Results for enrichments and depletions in spatial and activity clusters as a function of classifications per age
Spatial cluster	Activity cluster	age (years)	pval (depleted)	pval (enriched)
1	1	2	0.718	0.119
1	1	3	0.223	0.521
1	1	9	0.999	0
1	1	11	0	0.64
1	1	16	0.086	0.683
1	1	29	0.285	0.488
1	1	35	0	0.964
1	1	45	0.141	0.645
1	1	55	0.995	0.001
1	1	65	0.171	0.518
1	1	85	0.122	0.615
1	1	92	0	0.886
1	2	2	0.646	0.113
1	2	3	0.885	0.025
1	2	9	0	0.664
1	2	11	0	0.373
1	2	16	0.724	0.076
1	2	29	0	0.822
1	2	35	0	0.774
1	2	45	0	0.794
1	2	55	0.985	0.001
1	2	65	0	0.546
1	2	85	0.392	0.225
1	2	92	0.378	0.234
1	3	2	0.586	0.194
1	3	3	0.303	0.421
1	3	9	0.681	0.128
1	3	11	0.949	0.009
1	3	16	0	0.874
1	3	29	0.171	0.601
1	3	35	0.234	0.513
1	3	45	0.702	0.135
1	3	55	0.865	0.045
1	3	65	0	0.778
1	3	85	0.153	0.538
1	3	92	0.155	0.547
1	4	2	0.992	0.002
1	4	3	0.529	0.242
1	4	9	0.642	0.158
1	4	11	0.762	0.062
1	4	16	0.357	0.361
1	4	29	0.13	0.664
1	4	35	0.042	0.803
1	4	45	0.174	0.604
1	4	55	0.34	0.375
1	4	65	0.185	0.49
1	4	85	0.14	0.573
1	4	92	0.14	0.579
1	5	2	0.662	0.143
1	5	3	0.662	0.14
1	5	9	0	0.843
1	5	11	0.452	0.177
1	5	16	0.756	0.086
1	5	29	0.056	0.776
1	5	35	0.592	0.191
1	5	45	0.552	0.22
1	5	55	0.973	0.005
1	5	65	0	0.734
1	5	85	0	0.803
1	5	92	0	0.809
2	1	2	0.579	0.199
2	1	3	0	0.922
2	1	9	0.874	0.036
2	1	11	0	0.597
2	1	16	0.685	0.127
2	1	29	0.392	0.365
2	1	35	0.238	0.504
2	1	45	0.458	0.305
2	1	55	0.68	0.128
2	1	65	0.215	0.44
2	1	85	0.75	0.087
2	1	92	0	0.85
2	2	2	0.963	0.013
2	2	3	0.626	0.209
2	2	9	0.028	0.866
2	2	11	0.212	0.441
2	2	16	0.545	0.251
2	2	29	0.57	0.262
2	2	35	0.152	0.686
2	2	45	0.266	0.536
2	2	55	0.315	0.464
2	2	65	0	0.935
2	2	85	0.974	0.007
2	2	92	0.04	0.832
2	3	2	0.438	0.371
2	3	3	0.95	0.019
2	3	9	0.376	0.413
2	3	11	0.713	0.109
2	3	16	0.882	0.052
2	3	29	0.089	0.801
2	3	35	0.678	0.187
2	3	45	0.883	0.056
2	3	55	0.175	0.634
2	3	65	0.038	0.833
2	3	85	0	0.983
2	3	92	0.015	0.906
2	4	2	0	0.938
2	4	3	0.244	0.503
2	4	9	0.331	0.389
2	4	11	0.747	0.069
2	4	16	0.097	0.667
2	4	29	0	0.978
2	4	35	0.661	0.16
2	4	45	0.804	0.079
2	4	55	0.982	0.005
2	4	65	0.49	0.234
2	4	85	0.129	0.591
2	4	92	0.686	0.123
2	5	2	0.479	0.314
2	5	3	0.677	0.169
2	5	9	0.8	0.088
2	5	11	0.583	0.157
2	5	16	0	0.964
2	5	29	0.004	0.967
2	5	35	0.951	0.018
2	5	45	0.528	0.284
2	5	55	0.361	0.403
2	5	65	0.572	0.204
2	5	85	0.221	0.531
2	5	92	0.206	0.554
3	1	2	0	0.093
3	1	3	0.907	0
3	1	9	0	0.082
3	1	11	0	0.033
3	1	16	0	0.082
3	1	29	0	0.123
3	1	35	0	0.11
3	1	45	0	0.117
3	1	55	0	0.083
3	1	65	0	0.062
3	1	85	0	0.069
3	1	92	0	0.071
3	2	2	0.335	0.275
3	2	3	0.336	0.278
3	2	9	0.41	0.205
3	2	11	0.678	0.054
3	2	16	0.402	0.214
3	2	29	0.603	0.14
3	2	35	0.279	0.329
3	2	45	0.27	0.348
3	2	55	0.4	0.222
3	2	65	0.496	0.144
3	2	85	0	0.547
3	2	92	0	0.553
3	3	2	0	0.589
3	3	3	0.401	0.203
3	3	9	0.972	0.003
3	3	11	0.723	0.037
3	3	16	0	0.524
3	3	29	0	0.694
3	3	35	0.369	0.244
3	3	45	0.736	0.069
3	3	55	0.479	0.156
3	3	65	0	0.427
3	3	85	0	0.483
3	3	92	0	0.488
3	4	2	0	0.172
3	4	3	0	0.182
3	4	9	0.848	0.007
3	4	11	0	0.071
3	4	16	0	0.154
3	4	29	0	0.234
3	4	35	0	0.203
3	4	45	0	0.215
3	4	55	0	0.154
3	4	65	0	0.115
3	4	85	0.862	0.004
3	4	92	0	0.139
3	5	2	0	0.385
3	5	3	0.928	0.007
3	5	9	0	0.334
3	5	11	0	0.165
3	5	16	0	0.341
3	5	29	0	0.482
3	5	35	0	0.431
3	5	45	0.556	0.099
3	5	55	0.649	0.056
3	5	65	0.738	0.029
3	5	85	0	0.309
3	5	92	0	0.311
4	1	2	0	0.698
4	1	3	0	0.695
4	1	9	0.367	0.246
4	1	11	0	0.343
4	1	16	0.369	0.241
4	1	29	0.826	0.048
4	1	35	0.247	0.367
4	1	45	0.857	0.035
4	1	55	0	0.631
4	1	65	0.844	0.029
4	1	85	0.408	0.214
4	1	92	0	0.586
4	2	2	0	0.777
4	2	3	0.219	0.416
4	2	9	0.978	0.003
4	2	11	0	0.423
4	2	16	0	0.719
4	2	29	0.899	0.028
4	2	35	0.182	0.484
4	2	45	0.165	0.511
4	2	55	0.282	0.34
4	2	65	0	0.597
4	2	85	0.727	0.079
4	2	92	0.326	0.288
4	3	2	0.814	0.077
4	3	3	0.38	0.382
4	3	9	0.501	0.259
4	3	11	0.309	0.316
4	3	16	0	0.942
4	3	29	0.996	0.001
4	3	35	0.29	0.476
4	3	45	0	0.981
4	3	55	0.243	0.503
4	3	65	0.991	0.002
4	3	85	0	0.909
4	3	92	0	0.922
4	4	2	0.076	0.713
4	4	3	0.071	0.726
4	4	9	0.653	0.145
4	4	11	0	0.62
4	4	16	0.117	0.623
4	4	29	0.971	0.009
4	4	35	0.956	0.014
4	4	45	0	0.957
4	4	55	0.852	0.047
4	4	65	0.198	0.46
4	4	85	0.145	0.548
4	4	92	0.145	0.558
4	5	2	0.019	0.901
4	5	3	0.674	0.167
4	5	9	0.601	0.205
4	5	11	0.601	0.156
4	5	16	0.155	0.633
4	5	29	0.639	0.204
4	5	35	0.76	0.119
4	5	45	0.534	0.284
4	5	55	0.36	0.408
4	5	65	0.576	0.206
4	5	85	0.204	0.541
4	5	92	0.047	0.796
5	1	2	0.95	0.017
5	1	3	0.022	0.888
5	1	9	0.177	0.6
5	1	11	0.246	0.391
5	1	16	0.648	0.17
5	1	29	0.133	0.704
5	1	35	0.077	0.785
5	1	45	0.009	0.938
5	1	55	0.174	0.604
5	1	65	0.996	0.001
5	1	85	0.997	0
5	1	92	0	0.942
5	2	2	0.499	0.135
5	2	3	0	0.504
5	2	9	0	0.437
5	2	11	0	0.22
5	2	16	0.562	0.103
5	2	29	0	0.598
5	2	35	0	0.536
5	2	45	0	0.562
5	2	55	0	0.439
5	2	65	0	0.351
5	2	85	1	0
5	2	92	0.589	0.086
5	3	2	0.454	0.166
5	3	3	0.451	0.169
5	3	9	0	0.487
5	3	11	0	0.245
5	3	16	0.982	0.002
5	3	29	0	0.651
5	3	35	0	0.598
5	3	45	0.381	0.225
5	3	55	0	0.484
5	3	65	0.611	0.075
5	3	85	0	0.44
5	3	92	0.564	0.103
5	4	2	0.457	0.163
5	4	3	0.459	0.164
5	4	9	0.52	0.126
5	4	11	0	0.242
5	4	16	0.51	0.128
5	4	29	0	0.65
5	4	35	0	0.591
5	4	45	0	0.619
5	4	55	0	0.493
5	4	65	0.613	0.081
5	4	85	0.568	0.096
5	4	92	0.894	0.016
5	5	2	0.982	0.003
5	5	3	0.184	0.479
5	5	9	0	0.75
5	5	11	0	0.452
5	5	16	0.601	0.147
5	5	29	0	0.894
5	5	35	0.448	0.264
5	5	45	0.128	0.581
5	5	55	0.233	0.407
5	5	65	0.343	0.267
5	5	85	0.887	0.026
5	5	92	0.287	0.342
6	1	2	0.229	0.628
6	1	3	0.045	0.886
6	1	9	0.566	0.282
6	1	11	0.224	0.532
6	1	16	0.985	0.006
6	1	29	0.062	0.873
6	1	35	0.131	0.757
6	1	45	0.621	0.252
6	1	55	0.009	0.966
6	1	65	0.999	0
6	1	85	0.913	0.04
6	1	92	0.063	0.835
6	2	2	0.282	0.349
6	2	3	0.281	0.35
6	2	9	0	0.655
6	2	11	0	0.384
6	2	16	0.997	0
6	2	29	0	0.825
6	2	35	0.225	0.412
6	2	45	0.563	0.171
6	2	55	0	0.668
6	2	65	0	0.556
6	2	85	0.769	0.058
6	2	92	0.383	0.232
6	3	2	0.675	0.044
6	3	3	0	0.323
6	3	9	0	0.282
6	3	11	0	0.131
6	3	16	0.713	0.033
6	3	29	0	0.405
6	3	35	0	0.359
6	3	45	0	0.373
6	3	55	0	0.285
6	3	65	0	0.217
6	3	85	0	0.253
6	3	92	0.975	0.001
6	4	2	0	0.437
6	4	3	0.554	0.103
6	4	9	0	0.392
6	4	11	0.809	0.019
6	4	16	0.924	0.008
6	4	29	0	0.537
6	4	35	0	0.489
6	4	45	0	0.512
6	4	55	0	0.395
6	4	65	0	0.296
6	4	85	0.655	0.06
6	4	92	0.642	0.06
6	5	2	0.463	0.251
6	5	3	0.146	0.551
6	5	9	0	0.794
6	5	11	0.997	0
6	5	16	0.941	0.014
6	5	29	0.077	0.699
6	5	35	0.387	0.325
6	5	45	0	0.9
6	5	55	0.2	0.467
6	5	65	0	0.689
6	5	85	0.612	0.142
6	5	92	0.605	0.145
7	1	2	0	0.385
7	1	3	0	0.394
7	1	9	0	0.34
7	1	11	0	0.165
7	1	16	0	0.336
7	1	29	0	0.488
7	1	35	0.99	0.001
7	1	45	0.549	0.107
7	1	55	0	0.345
7	1	65	0	0.269
7	1	85	0.694	0.043
7	1	92	0	0.312
7	2	2	0.116	0.627
7	2	3	0.653	0.141
7	2	9	0	0.835
7	2	11	0	0.544
7	2	16	0.472	0.247
7	2	29	0.873	0.043
7	2	35	0.301	0.418
7	2	45	0.772	0.087
7	2	55	0.158	0.536
7	2	65	0.25	0.381
7	2	85	0	0.808
7	2	92	0.799	0.065
7	3	2	0.07	0.732
7	3	3	0.756	0.102
7	3	9	0	0.892
7	3	11	0	0.631
7	3	16	0.107	0.642
7	3	29	0.997	0.001
7	3	35	0.689	0.147
7	3	45	0.181	0.59
7	3	55	0.344	0.372
7	3	65	0.191	0.483
7	3	85	0	0.869
7	3	92	0.698	0.117
7	4	2	0	0.969
7	4	3	0.027	0.862
7	4	9	0.703	0.13
7	4	11	0.276	0.357
7	4	16	0	0.945
7	4	29	0.366	0.421
7	4	35	0.691	0.15
7	4	45	0.912	0.034
7	4	55	0.215	0.534
7	4	65	0.114	0.625
7	4	85	0	0.927
7	4	92	1	0
7	5	2	0.247	0.542
7	5	3	0.919	0.033
7	5	9	0.36	0.404
7	5	11	0.226	0.419
7	5	16	0.032	0.849
7	5	29	0.617	0.223
7	5	35	0.348	0.442
7	5	45	0.145	0.692
7	5	55	0.138	0.66
7	5	65	0.077	0.715
7	5	85	0.446	0.313
7	5	92	0.98	0.006
8	1	2	0	0.179
8	1	3	0	0.181
8	1	9	0	0.149
8	1	11	0	0.07
8	1	16	0	0.154
8	1	29	0	0.227
8	1	35	0	0.2
8	1	45	0.787	0.012
8	1	55	0	0.158
8	1	65	0.884	0.003
8	1	85	0	0.136
8	1	92	0	0.131
8	2	2	0	0.795
8	2	3	0.199	0.453
8	2	9	0	0.737
8	2	11	0	0.436
8	2	16	0	0.737
8	2	29	0.397	0.311
8	2	35	0.164	0.521
8	2	45	0.911	0.025
8	2	55	0.628	0.132
8	2	65	0	0.629
8	2	85	0.691	0.093
8	2	92	0.977	0.003
8	3	2	0.655	0.112
8	3	3	0	0.724
8	3	9	0	0.655
8	3	11	0	0.374
8	3	16	0	0.652
8	3	29	0.795	0.065
8	3	35	0.959	0.009
8	3	45	0.563	0.176
8	3	55	0	0.666
8	3	65	0	0.559
8	3	85	0	0.612
8	3	92	0.765	0.06
8	4	2	0	0.842
8	4	3	0.148	0.554
8	4	9	0.199	0.452
8	4	11	0	0.499
8	4	16	0.215	0.444
8	4	29	0.926	0.022
8	4	35	0.39	0.324
8	4	45	0.952	0.012
8	4	55	0.199	0.462
8	4	65	0	0.7
8	4	85	0	0.749
8	4	92	0.854	0.037
8	5	2	0.115	0.629
8	5	3	0.854	0.05
8	5	9	0	0.847
8	5	11	0.442	0.18
8	5	16	0	0.842
8	5	29	0.989	0.002
8	5	35	0.807	0.069
8	5	45	0.27	0.453
8	5	55	0	0.842
8	5	65	0.256	0.377
8	5	85	0	0.797
8	5	92	0.532	0.207

### Sheet: S4
NOTE: Results for enrichments and depletions in spatial and activity clusters as a function of classifications per age group
Parameter cluster ID	Activity cluster ID	Observed young frequency	Observed post-adolescent/adults frequency	Observed elderly frequency	Avg. expected young frequency	Avg. expected middle age frequency	Avg. expected elderly frequency	Significantly Enriched			Significantly depleted
								Young	post-adolescent/adults	Elderly	Young	post-adolescent/adults	Elderly
1	1	15	12	2	11.01	12.18	5.82	0.088	0.599	0.989	0.958	0.553	0.049
1	2	10	11	4	9.49	10.5	5	0.493	0.495	0.772	0.668	0.663	0.417
1	3	1	0	0	0.38	0.42	0.2	0.38	1	1	1	0.579	0.801
1	4	2	7	3	4.55	5.04	2.41	0.974	0.193	0.445	0.104	0.926	0.796
1	5	15	8	15	14.43	15.97	7.61	0.486	0.999	0.004	0.647	0.005	0.999
1	6	31	24	24	30.06	33.15	15.79	0.456	0.99	0.014	0.637	0.019	0.993
1	7	0	4	1	1.9	2.1	1	1	0.102	0.676	0.09	0.987	0.74
1	8	0	1	1	0.77	0.84	0.4	1	0.662	0.357	0.379	0.825	0.961
2	1	7	4	2	4.95	5.46	2.59	0.185	0.869	0.767	0.926	0.299	0.504
2	2	19	16	8	16.32	18.06	8.62	0.241	0.791	0.659	0.846	0.312	0.497
2	3	5	5	1	4.19	4.61	2.2	0.416	0.517	0.915	0.796	0.711	0.319
2	4	5	7	3	5.71	6.3	2.99	0.737	0.452	0.602	0.462	0.738	0.651
2	5	2	0	5	2.66	2.95	1.4	0.815	1	0.004	0.464	0.022	1
2	6	7	3	3	4.94	5.45	2.61	0.185	0.958	0.5	0.926	0.133	0.746
2	7	6	12	4	8.36	9.25	4.39	0.9	0.162	0.671	0.209	0.92	0.544
2	8	1	9	6	6.08	6.73	3.19	1	0.183	0.079	0.005	0.92	0.975
3	1	11	12	2	9.5	10.5	5	0.333	0.337	0.975	0.801	0.794	0.095
3	2	28	23	2	20.14	22.27	10.59	0.016	0.471	1	0.992	0.641	0
3	3	5	4	0	3.41	3.79	1.8	0.224	0.57	1	0.924	0.693	0.134
3	4	12	15	6	12.56	13.85	6.6	0.647	0.408	0.676	0.5	0.724	0.498
3	5	5	1	2	3.04	3.37	1.59	0.144	0.987	0.496	0.962	0.084	0.801
3	6	2	0	2	1.53	1.68	0.8	0.493	1	0.179	0.844	0.112	0.974
3	7	6	17	4	10.28	11.33	5.4	0.976	0.02	0.82	0.061	0.993	0.346
3	8	2	9	2	4.95	5.45	2.6	0.982	0.044	0.768	0.077	0.989	0.501
4	1	17	7	3	10.25	11.35	5.4	0.006	0.975	0.932	0.998	0.062	0.177
4	2	7	15	6	10.64	11.76	5.6	0.952	0.143	0.502	0.106	0.926	0.679
4	3	1	0	1	0.76	0.84	0.4	0.614	1	0.359	0.854	0.338	0.96
4	4	6	17	3	9.89	10.91	5.2	0.968	0.012	0.919	0.077	0.996	0.202
4	5	4	0	4	3.04	3.36	1.6	0.358	1	0.056	0.858	0.013	0.99
4	6	4	0	2	2.29	2.52	1.2	0.154	1	0.343	0.968	0.038	0.902
4	7	6	18	11	13.28	14.72	7	0.999	0.165	0.073	0.006	0.905	0.968
4	8	3	13	3	7.22	7.98	3.79	0.992	0.016	0.763	0.033	0.996	0.456
5	1	10	12	0	8.37	9.23	4.4	0.301	0.16	1	0.831	0.923	0.007
5	2	16	17	7	15.19	16.82	7.99	0.455	0.541	0.72	0.673	0.593	0.437
5	3	2	2	1	1.91	2.1	1	0.627	0.696	0.669	0.713	0.649	0.739
5	4	14	20	6	15.21	16.79	8	0.714	0.185	0.846	0.412	0.89	0.279
5	5	8	4	5	6.46	7.13	3.41	0.295	0.968	0.242	0.848	0.095	0.896
5	6	11	4	4	7.23	7.98	3.79	0.062	0.986	0.544	0.978	0.048	0.677
5	7	15	15	11	15.6	17.21	8.19	0.636	0.808	0.176	0.492	0.293	0.904
5	8	6	13	3	8.36	9.23	4.41	0.902	0.077	0.851	0.204	0.967	0.33
